# Pronounced early differentiation underlies zebra finch gonadal germ cell development

**DOI:** 10.1101/2023.12.30.572255

**Authors:** Matthew T. Biegler, Kirubel Belay, Wei Wang, Christina Szi, Paul Collier, Ji-Dung Luo, Bettina Haase, Gregory L. Gedman, Asha V. Sidhu, Elijah Harter, Carlos Rivera-López, Kwame Amoako-Boadu, Olivier Fedrigo, Hagen U. Tilgner, Thomas Carroll, Erich D. Jarvis, Anna L. Keyte

## Abstract

The diversity of germ cell developmental strategies has been well documented across many vertebrate clades. However, much of our understanding of avian primordial germ cell (PGC) specification and differentiation has derived from only one species, the chicken (*Gallus gallus*). Of the three major classes of birds, chickens belong to Galloanserae, representing less than 4% of species, while nearly 95% of extant bird species belong to Neoaves. This represents a significant gap in our knowledge of germ cell development across avian species, hampering efforts to adapt genome editing and reproductive technologies developed in chicken to other birds. We therefore applied single-cell RNA sequencing to investigate inter-species differences in germ cell development between chicken and zebra finch (*Taeniopygia castanotis*), a Neoaves songbird species and a common model of vocal learning. Analysis of early embryonic male and female gonads revealed the presence of two distinct early germ cell types in zebra finch and only one in chicken. Both germ cell types expressed zebra finch Germline Restricted Chromosome (GRC) genes, present only in songbirds among birds. One of the zebra finch germ cell types expressed the canonical PGC markers, as did chicken, but with expression differences in several signaling pathways and biological processes. The second zebra finch germ cell cluster was marked by proliferation and fate determination markers, indicating beginning of differentiation. Notably, these two zebra finch germ cell populations were present in both male and female zebra finch gonads as early as HH25. Using additional chicken developmental stages, similar germ cell heterogeneity was identified in the more developed gonads of females, but not males. Overall, our study demonstrates a substantial heterochrony in zebra finch germ cell development compared to chicken, indicating a richer diversity of avian germ cell developmental strategies than previously known.
