## Supplemental table 34 for "Pronounced early differentiation underlies zebra finch gonadal germ cell development"

### Sheet: Table S32
Gene Name	Targeted location	Primer 1	Primer 2	Probe size (bp)
TcDND1	XM_030284148	GCCAAGAAAGCCCTGATGGA	CACAGCATGTTCAGGCACTC	200
TcNAPA_Ch34	XM_041712490	GATGGGGAAGGCGAAGGAG	AATGGTGAAACGGCCCATGT	355
TcNAPA_GRC	MH263723	GGTGGCGGAAGAAGAGGAG	GCGATGGTGAAAAAGCCCAT	327
TcFOXL2L	XM_032752202 (3' extended)	AGATCTCGGGGAAATCCTGA	AGCATGTCTTGTTTCTGGACCT	499
TcNANOG	XM_002190696	ATGAGCAGCCACCTAGGCAC	TCAGACCTGAGACTCATACCC	954
GgDND1	XM_040647051	TACGCCAAATACAGCGACCA	TGAGGGTTAATTCCACTCCACC	348
GgDAZL	XM_046910203	CGTCAACAACCTGCCAAGG	TTCTTTGCTCCCCAGGAACC	541
GgNANOG	XM_046906232	CAGCAGACCTCTCCTTGACC	TCCTTGTCCCACTCTCACC	606
GgFOXL2L	XM_046931472	TGTTGGTTGAGCAGATCCCC	AGCTCACAAAGCGTCACGTA	710
